# Aged brain multi-omic integration captures immunometabolic and sex variation

**DOI:** 10.1101/2025.10.10.681695

**Authors:** Justin P. Whalley, Holly C. Hunsberger, David A. Bennett, Melissa Lamar, Daniel A. Peterson, Grace E. Stutzmann

## Abstract

Resolving the molecular basis for heterogeneous ageing in the human brain requires integrating its diverse molecular layers. Here we applied a tensor-decomposition framework to jointly analyse single-nucleus RNA-seq, DNA methylation, H3K9ac histone acetylation and proteomic data from 276 post-mortem human cortices. The analysis uncovered two dominant, multi-omic themes. First, we identified an immunometabolic axis characterised by microglial activation, suppression of PI3K-Akt-mTOR signalling and epigenetic signatures that suggest repurposing of developmental transcription factors such as BARHL1. Second, we decomposed the effect of sex into a multi-omic program linked to cellular plasticity: although driven by canonical sex-chromosome genes, this axis was epigenetically enriched for pathways regulating stem-cell pluripotency and exhibited a female-biased shift toward precursor-like states in the oligodendrocyte lineage. Together, these findings deliver a high-resolution atlas of glial ageing and demonstrate that broad risk factors manifest as complex, cell-specific vulnerabilities; an insight critical for the development of targeted therapeutic strategies.
