## Supplemental Table 1 for "Aged brain multi-omic integration captures immunometabolic and sex variation"

Component	omics_count	Top_positive_cell_type	Top_negative_cell_type	Sex	ceradsc	cogdx	SEA-AD_comp	SEA-AD_corr	Top_Positive_RNA	Top_Negative_RNA	GeneExpression_Pathway	Top_Positive_meth	Top_Negative_meth	CpG_Site_Pathway	Top_Positive_proteins	Top_Negative_proteins	Protein_Pathway	Top_Positive_chip	Top_Negative_chip	ChIP_Motif
74	3	Exc	Oli	7.911046510117739e-44			106	-0.9822204778436054	TTTY14	XIST		cg08151623	cg26921482	Adrenergic signaling in cardiomyocytes				peak26375	peak26240	ATGCATGCACGTACGTACTGCTGATGCACATGAGTCCGTA
278	1	OPC	Oli	0.0097224058703464			67	0.45375612501487805	AGAP1	FKBP5	Ras signaling pathway
545	1	Oli		0.0009296572605068			123	-0.21645664493806624	LINC00609	NLGN1	Axon guidance
31	1		Mic		0.0133067530156413		117	-0.7359401752683874	NUTM2A-AS1	SPARCL1	Parkinson disease
32	1	Mic			0.0018386786330744	0.0068990369755918	86	0.445596633543675	TANC2	TLN2	Lysosome
48	1		Ast		0.009996384044085	0.0002945850392216	126	-0.28903692356607213	RANBP3L	GABRB1	Calcium signaling pathway
49	1		Exc		0.0347275452141358		4	0.26524050259851006	SSBP4	PCDH9-AS2
83	1	Exc	Inh		0.000415025440096	0.0110626485582013	6	-0.6171151349134255	RORA	KCNMA1	Glutamatergic synapse
115	1	Mic	Inh		0.0355629598723529		45	0.7786587814823079		LINC00461	Alcoholism
134	1	Exc			0.0133067530156413		43	-0.47287797219195044	STXBP5L	KCNMA1	Circadian entrainment
140	1		Inh		0.0249680430693863	0.0279966388644198	128	-0.28186250619252806	GRID2	GRIA4	Glutamatergic synapse
164	2	Mic	Ast		0.0472572584975566	0.0030406236261417	93	-0.6450734741298134	GPRC5A	AC110285.3		cg13709612		Alcoholism
169	1	Oli	Inh		0.0110287731013476		45	-0.746554198229717	CNTNAP2	KCNIP4	Glutamatergic synapse
170	1	Ast	Exc		0.0316582438361541		67	0.5573811681345817		GPR179
172	1		Inh		0.016768466456844		64	0.6284179716600896	SYN3	LRP8	Transcriptional misregulation in cancer
204	1	Oli	Exc		0.0156309338690612	0.0366053864952789	128	-0.6515920301816635	CADM2	KALRN
231	1	Exc			0.028346317673803		22	0.6860488149618192	RBFOX1	RAPGEF5	Insulin secretion
232	1	Oli			0.0450001510303902		59	0.4750297036611674	ABCA2	ARAP2	Endocytosis
250	1	Exc			0.016768466456844		31	0.3971096253136163	TMEM74B	AL031772.1
253	1	Ast	Oli		0.0360713918670183	0.0208659098413446	59	-0.700159449047756	PEX5L	PPP2R2B	Phosphatidylinositol signaling system
274	1		Oli		0.0316582438361541		5	-0.48771945305175285	MACF1	MARCKSL1	Phospholipase D signaling pathway
275	1	Ast			0.028346317673803	0.0182167844079607	99	-0.7463269907062045	SREBF2	CDKL1
280	1		Exc		0.0362965238901067		25	0.3841980670582151	R3HDM1	MDGA2	Oxytocin signaling pathway
285	1	Exc			0.0316582438361541	0.0182167844079607	22	0.46123491281958934	RALYL	PLCB1	Ras signaling pathway
295	1	Inh	Oli		0.0385838800113429		18	-0.6497609727337446		CORO6
326	1		Mic		0.0316582438361541		57	-0.10889331250135602	EREG	MEG9
328	1		Inh		0.0384849103438268		94	-0.9999962053675496	LINC02298	DALRD3	Fructose and mannose metabolism
344	1		Ast		0.0316582438361541	0.0089183669842564	59	-0.3985678433813511	SLC39A11	ITGB4	Human papillomavirus infection
348	1	Mic	Inh		0.028346317673803				LINC00473
358	0	Exc	Ast		0.028346317673803
401	1		Mic		0.009996384044085		22	-0.9672003637107538	AC027288.3	NRG3
415	1		Exc		0.009996384044085		31	-0.27117720302049486	AC079943.2	AC021736.1
424	1	Oli	Exc		0.0030822914596221	0.0151825469613056	133	-0.6281526865365417	LINGO1	HSP90AA1	Lipid and atherosclerosis
442	1	Exc			0.0472572584975566		58	-0.5055670316419808	AL031772.1	HIRIP3
453	1	Oli			0.0362965238901067	0.0182167844079607	136	-0.12806152032305584	KCNH8	CNTNAP4	Axon guidance
454	1		Exc		0.016768466456844	0.0089183669842564	116	0.3728763451915525	UBB	TRMT10B	Spliceosome
479	1		Exc		0.0441688319660939		64	-0.3467698164321661	KCNB2	SOX5	Neurotrophin signaling pathway
484	1	Inh			0.0311739396049151		106	0.28622573536480017	AC093390.2	ZFY-AS1
495	1		Mic		0.0362965238901067		132	0.5724636659079515	PPA2	CIRBP	Endocytosis
500	1		Ast		0.0328831262756708	0.0016778747920678	77	0.5462212223426633	SLC38A2	S100B	Hepatitis B
515	1		Oli		0.0212761213864995	0.0016778747920678	19	-0.6281604141911752	PPP2R2B	SLC44A1	Tight junction
519	1	Ast	Exc		0.0170010598048625	0.0444638372489822	98	0.6726989097056602	LCN12	PRELP
542	1	Inh			0.0191071456785453		123	-0.7231450499506811	FTX	CADM2	Dopaminergic synapse
543	1	Inh	Exc		0.0463318491929413		22	-0.8049203484631516	A1BG-AS1	BMI1
11	1		Ast			0.0089183669842564	141	-0.4698814058297515	MED12L	ATP1A2	Thermogenesis
50	1		Exc			0.0243496923239003	88	-0.4783466607637304	AC091271.1	LINC01567
142	1	Exc				0.0182167844079607	64	-0.37178286426769097	IMMP2L	NBEA	Coronavirus disease
162	1		Oli			0.0279966388644198	137	0.5552663342687768	ARGLU1	ACTG1	Ribosome
178	2	Mic	Ast			0.0182167844079607	129	-0.4547999594226114	MTIF3	AL136298.1		cg23234999		Bladder cancer
277	1		Exc			0.0024156085135167	136	-0.5458099539180096	LRP1B	PLCB1	Morphine addiction
310	1	Mic	Oli			0.0327146406162576	9	-0.4025185644910005	DOPEY1	PNISR	Herpes simplex virus 1 infection
325	1	Ast				0.0089183669842564	59	-0.4754289741854689	SLC39A11	GABRB1
445	2	Ast	OPC			0.0182167844079607	131	-0.7528013273497914	SOCS3	CLIP1	Malaria	cg02635209
481	1	Ast	Exc			0.0074131827504987	44	-0.5956916858831298	CLIP3	ZBTB16	Synaptic vesicle cycle
502	1	Inh	Oli			0.0143892179622405	123	-0.8335569585611717	FTX	SYT1	Herpes simplex virus 1 infection
536	1		Exc			0.0124750151835293	110	0.4111845995858977	HNRNPDL	GMDS-DT	Fanconi anemia pathway
1	2	Mic	Ast				90	0.27791660843273047	AC110995.1			cg07318158
2	3	Mic	Ast				21	0.43391344321516273	SAMD3	AC025265.2		cg07888884						peak16869	peak23598
3	2	Mic	Ast				128	0.3239951328948917	COASY	FOLH1		cg19760823
4	1	Exc					136	-0.9363276198986515		CALM1
5	1	Mic	Ast				54	0.7284668598765993		CRH
6	2	OPC	Mic				58	-0.40187575801872666	AC006974.2				cg11105830
7	2	Mic	Inh				98	-0.4780777445451893		AC091212.1		cg03912954	cg05136956
8	2	Oli	Exc				127	-0.8131594367279182		MT1G		cg14197881	cg07628558
9	2	Oli	Mic				49	-0.3954228827324876	MACC1-AS1	AL133343.2			cg26501046
10	1	Ast	Oli				93	-0.405031053264253	FZD7	AL110292.1
12	1	OPC					96	-0.6537287569775696	SORBS1	PTPRT
13	1	OPC	Mic				136	-0.25376046418886966		LINC01100
14	2	OPC	Inh				14	-0.5623820806108767	AC004551.1	LINC02113		cg11700258	cg16555505
15	2	OPC	Inh				87	0.17137503212859748	AC104472.3	GABRP		cg13901453	cg07035602
16	1	Mic	Inh				59	-0.72532014926602		LINC00891
17	1		Exc						SLC24A5
18	2	Oli	Mic				127	0.23103006798691728	AP001005.3				cg07005444
19	2	Mic	Oli				47	-0.3579423707505372	TMEM121B	AC067852.2		cg06385766	cg00432789
20	3	Oli	Mic				55	-0.19192090909705548	TEKT4			cg24109934	cg02280038					peak24658	peak14428
21	1		Exc				69	-0.3986984057309611	RUNX1	OR2L3
22	2	Exc	Mic				48	0.6806677662449576	AL139022.1	C1QTNF7		cg02129017
23	1		Mic				86	-0.2707193583308289	EPB41L2	RAPGEF1
24	2	Inh	OPC				130	-0.465436082488945	PLGLB2	AC008551.1		cg12690996	cg15732323
25	2	OPC	Mic				15	-0.2332782993669955	AL354732.1	AC006157.1		cg13741391
26	1	Oli	Mic				28	-0.4751945994442795		AC025434.1
27	2	Inh	Mic				112	-0.5504959254206294	AL359076.1	AL513320.1		cg24611232	cg18581037
28	2	Oli	Mic				123	-0.23245988928041103	PHLDB2	TAS2R1		cg04621353
29	1		Mic				127	-0.5049374874559274	AC060765.1
30	1	Ast	Mic				55	-0.4526946181101777	OR2T12	AC067838.1
33	1	Ast	Mic				129	0.8235494308702377	AL590004.4
34	1											cg02339888	cg10581754
35	1	Exc	Oli				64	-0.6751721175443769	HSPE1	HSPA6
36	1	Ast	Oli				8	0.9026643555486873	GMDS-DT	HP1BP3
37	2	Inh	Ast				117	0.4290943221821036	SLC2A3	LGALS3			cg18251035
38	2	Mic	OPC				67	0.5226876283235363	AC055733.2	AC010531.5		cg05834353
39	1	Exc	Oli				8	0.629135424264953	CIRBP	MPHOSPH8
40	2	Ast	Mic				112	-0.6398390375152293	SST	OPA1-AS1			cg11314668
41	1	Mic	OPC				109	-0.9933898441097743	LINC00200
42	1		Exc				65	0.2412720523940138	TBC1D19	LRP4
43	2	Mic	OPC				97	0.41732801306724104	ARAP3	MAG		cg01365117
44	1	Inh	Mic				114	0.5685448371720558	F8A3	ISLR
45	1	Oli	Mic				106	0.5731140144417662	CTAG2	ZNF607
46	1	Mic	Oli				5	-0.32135106087076426	AC246785.3	AC020913.1
47	1	Inh					100	-0.6850630488546212	KIAA1217	NRXN1
51	1	Oli	Exc				115	0.44148290313313876	CCK	PPP2R1A
52	1	Oli					5	0.5669325033792372	SGK1	CLASP2
53	2	Exc	Mic				50	-0.38222932386262615	AC010997.3				cg18341905
54	1	Oli	Mic				125	0.31960515845460086		AC012645.4
55	1	Oli	Ast				14	0.947128358529983	PNISR	NAALADL2
56	1	Mic	Oli				47	-0.6788834188250952	STMND1
57	1	Exc					118	0.2206461566167266	LINC00473	USHBP1
58	1											cg23618477	cg02961798
59	1	Mic	Oli				14	-0.6564837249085202	DPYD-AS1
60	3	Oli	OPC				44	0.15316721565170072	SMO	AC009086.2		cg03224650	cg07294541						peak24101
61	1	OPC					67	-0.6219494527874422	LINC01322	PRKN
62	3	Ast	Mic				50	-0.34513645647810665	AC004982.1			cg16534399	cg26701289					peak8957
63	1	Exc					117	-0.920746581610863		FTH1
64	2	Mic	OPC				130	0.22052523467221394	TSPAN10	CDCA3		cg02290067	cg20126878
65	1	Ast	OPC				8	-0.676082555975015	DNAJA4	DEC1
66	3	Ast	OPC				99	0.38223385434027335		MT4		cg10855425	cg01154537					peak3373
67	1	Mic	OPC				120	-0.40969891925565494	ARHGAP11A
68	2	Oli	Inh				80	-0.34159899021670787	AC009955.4	CNTD2		cg01182159	cg05019423
69	2	Ast	Exc				95	-0.5032428673510495	SAMD11	MRC2			cg04149773
70	1	Exc					51	-0.6018763170057251	APOO	CKB
71	3	Ast	Mic				44	-0.18944445801119614	AL645608.1	LRP2			cg16784198						peak24514
72	2	OPC	Mic				92	0.27385839582043037	AC093909.2			cg17078629	cg15954887
73	1	Oli					19	-0.45532972853091397	SIK3	ST18
75	2	OPC	Mic				85	0.2782927026481137	TMPRSS11A	GLIPR1L1			cg07803733
76	3	Inh	OPC				106	-0.5002268698070125	AC022486.1	LINC02497			cg11321939						peak8761
77	1	Inh	Mic				58	0.36433493772499487	TAB2-AS1
78	1		Mic				86	-0.621426289591149	AC008691.1	AC074327.1
79	2	OPC	Mic				47	-0.2563864160584126	AC089987.2	COMTD1			cg04208743
80	3	Ast	Mic				53	-0.39550210775227546	PDC	AC008781.2		cg20571513						peak16921
81	3	Ast	Mic				110	-0.14222708208536938	AC092666.1	FAM95C		cg06426416	cg17999280		PODXL2|Q9NZ53	NETO2|Q8NC67
82	2	Mic	Oli				35	-0.3844944179241893	AP005901.2	FCRL6		cg04191954	cg09413946
84	2	OPC	Mic				91	0.2859063016441049	ZBP1				cg14560364
85	2	OPC	Mic				133	0.41973030021223323	AC023824.3	CLEC2L			cg00865429
86	1	Ast					9	-0.3870019595127411	GJA1	GEM
87	3	Ast	OPC				25	0.403905915723658	TEX46			cg27222147	cg15934248						peak20813
88	1		Ast				110	0.28035611284483336	CADM1	LINC00609
89	2	Exc	Ast				135	0.3384152623641703	KIT	MTPAP			cg19835257
90	1	OPC	Mic				73	-0.799748467580294		TTR
91	1	Ast	Mic				12	0.8346253008890424		GPR78
92	1		Ast				116	-0.6104092442792086	EPHX1	SYT1
93	2	Mic	OPC				131	0.3932340574258354	AC096711.3	TMEM173			cg06722923
94	1	Mic	Inh				66	0.3646228661858143	LGR4	HOMER1
95	2	Oli	Mic				133	0.5455082181095918	AL354707.1	CLEC18B		cg05826677	cg05687498
96	2	Mic	Ast				18	-0.19366520201518903	NABP2	CCR10		cg17389427	cg04191978
97	2	Ast	Mic				76	0.277293021275332	GAP43	AC073365.1			cg17063632
98	1	Inh	Exc				31	-0.24710717019094505	OLFM4	HSPA6
99	3	Mic	Oli				21	-0.46445160634349136		HBA1		cg05453333	cg05532446					peak7531
100	3	Ast	Oli				134	0.1839929007579218	AF111169.3	AL358394.1		cg11193169	cg00833562					peak13544	peak3833
101	1	Exc					22	-0.36064211379735484	LRRTM4	LRP1B
102	1	Mic	Ast				111	0.6218172049063693	CD209	AL031056.1
103	2	Ast	Mic				125	-0.209853129524808	AC073332.1			cg16558695	cg21430752
104	2	Ast	OPC				9	-0.17677110275610014	SP100	OAS3		cg01259126	cg10569414
105	1	Ast	Oli				109	0.7949869170861283	CLASP2	SEM1
106	1	OPC					9	-0.1341667067286469	USP54	RALYL
107	3	OPC	Mic				129	-0.3651002645309588	C19orf48	LINC02197		cg18806707						peak4228	peak4261
108	1	Mic	OPC				21	0.31655516850939047	IGHG3
109	2	Mic	Exc				33	0.7642898766120666	LINC00382			cg11301281
110	2	Exc	Ast				15	-0.6462333316677119	TIMP1			cg00952642	cg16590991
111	1	Mic	Oli				97	-0.6986654357190315	ADGB	KIF7
112	1	OPC	Ast				103	0.380860325219762	BCL2L10	ALOX15
113	2	OPC	Oli				14	-0.3559133858570416	DCT	AC016687.2		cg11503210	cg07201017
114	2	Ast	OPC				110	0.1526044803247341		LPL		cg02551007	cg09900893
116	2	Mic	Ast				107	-0.22577870753248058	AC006372.3	AC073336.1		cg03975447
117	3	Ast	OPC				67	0.2538575379853172	AC093797.1	AC106873.1			cg02727824						peak24612
118	2	OPC	Mic				91	-0.5933406090743896	AL356805.1	OR7D2		cg19507489	cg13616033
119	1	OPC	Mic				114	0.5785041526972806		POMC
120	1	Mic	Ast				78	-0.3836084413652119		OPN1SW
121	1	Oli	Mic				51	0.8997534747100877	HYAL4	AP003774.2
122	3	Oli	Mic				53	-0.2774487537862186	AC023830.1	AC104984.6		cg08161163	cg01642461					peak16450
123	1	Mic	Ast				67	-0.5778247907645513		LIPG
124	1	Mic	Inh				133	-0.7529993008438322	OXR1	HSP90AA1
125	1	Oli	Mic				132	-0.8259347715226346		AP001610.1
126	2	OPC	Ast				76	-0.28126602852530086	AC093019.2	AC010261.2			cg06161657
127	2	OPC	Mic				46	0.24410899066334785	TPBG	SMKR1			cg17562299
128	2	Mic	Ast				45	0.7424446093129334	BAG3	HUNK			cg05177437
129	2	Ast	Mic				66	0.5524810334903624		SPSB4			cg04741366
130	3	Mic	Ast				120	0.40611032379929807	PRR26	CITED1			cg02629156						peak13769
131	2	Mic	Oli				38	-0.2868667079412093	RGS4	AL157778.1		cg04075990	cg19734830
132	2	OPC	Mic				85	-0.2740910648763169	IL1RAPL2	GPR22		cg17434901
133	2	Oli	Mic				140	0.3277008370425171	HIGD1B	ACMSD		cg06889348	cg19130973
135	1	Ast	Mic				76	-0.7351741434714008	NKAP	CYP51A1-AS1
136	1	Exc	Ast				90	-0.9023533519155873	LVRN	HSPA6
137	1	OPC	Mic				66	0.33899707995302364	CARNS1	CD36
138	1		Mic				19	-0.6180599132750036	NBDY	PLP1
139	1	OPC	Mic				46	0.5317912630544052	AP005530.1	AC009387.1
141	1	Ast	OPC				16	0.9891788677333315	ZIC4	SLC22A31
143	2	Oli	Inh				19	0.4628579922330134	REEP6	LINC01242		cg04731084	cg05886418
144	2	Inh	Mic				138	-0.4449649096981253	AC005332.4	GSN-AS1		cg07094785	cg05150697
145	1	Mic	Ast				80	0.21124518407401635	FBXO47
146	1		Exc				53	-0.2942631331322834	C1orf56	TRIM73
147	1	Oli	Inh				7	0.8940683517432592		HGSNAT
148	1	Oli	Mic				102	0.5862176070496331		AC012414.3
149	1	Inh	Ast				57	-0.2547544935975928	AL136295.5	AC084024.3
150	2	OPC	Mic				54	-0.26570986707843586	FANCD2OS	AC011466.1			cg23010035
151	3	Ast	OPC				94	0.1857323970062186	AL033527.3			cg25975621	cg16749930						peak10194
152	1		Mic				92	-0.8115704490145407	BCAS3	SCFD2
153	1		Oli				143	-0.7907938625278786	LINC00691	AP000302.1
154	1	OPC	Mic				14	-0.6301674151528573	AP003086.2	MAF
155	3	OPC	Oli				67	-0.3367189967340554	CAV3	AC008957.2			cg03548463						peak11330
156	2	OPC	Mic				112	-0.6295283552967207	AC015853.2				cg13209980
157	1	Oli	Exc				60	-0.4256983942732359	PNISR	LINC01608
158	1	Inh					123	-0.7522824326477543	ATP1B1
159	1																	peak23416	peak4090
160	2	Mic	OPC				95	0.26652814685050213	ABHD14A-ACY1	CCL3		cg24282516	cg09980771
161	2	Oli	Mic				39	-0.23666492680238138	ZBTB20-AS3	SPATA18		cg02290880	cg19452173
163	3	Oli	Ast				128	-0.14342109166932632	AC008060.1	WWC3-AS1		cg17684531	cg16733136					peak5159	peak3423
165	2	Mic	Oli				92	-0.3136326667330392	FAAP24	PARP15		cg17935214	cg00906934
166	1	Mic	Ast				57	0.3710447372761022	AL451164.3	AC109811.1
167	2	Oli	OPC				72	-0.386924015662268	AC018529.1							CCT3|P49368
168	1	Mic	Exc				26	-0.7068563732076808		AC233266.2
171	1		Mic				14	0.3187022319101944	PLEKHA7	C1QC
173	2	Mic	Oli				18	-0.2949079584935046	JMJD1C-AS1	LINC00637			cg05530612
174	2	Oli	Mic				137	-0.2652773574995687	FRMPD2	MRPS10									peak8391
175	1	Oli	Mic				48	0.46819660854776457	TMPRSS11D	C1QTNF9B
176	1	Ast	Oli				8	0.30466801881485683		AL353593.1
177	3	Ast	Mic				85	-0.6999472644669074		NDUFA13		cg07297777	cg07464217		MTDH|Q86UE4
179	1		Exc				90	-0.4613493154161459	CADPS	MT-ND4L
180	2	Ast	OPC				14	0.6300876434319508		OLR1			cg08259755
181	1		Inh				48	0.737423724965259	GABRA1	SREBF2
182	2	Mic	Ast				21	-0.28007593148616516		HBA1			cg00403579
183	2														SRSF5|Q13243	HSP90AB1|P08238		peak3820	peak7987
184	1	Ast	Mic				53	-0.43449703201672796		UPK1B
185	1											cg03203197	cg27119318
186	1	Inh	OPC				108	0.5663056397215384	UGGT2	AC098829.1
187	2	OPC	Mic				133	0.5705441796234273	TEKT4			cg09624565	cg20810903
188	0	Ast	Mic
189	2	Inh	Mic				114	0.4426984718093119	BBC3	MANBAL		cg11720054	cg02625590
190	1		Exc				141	0.39707287951811115	AC004691.2	PPP1R3C
191	2	Mic	OPC				21	-0.34304511465116777	AC044840.1	MIR210HG		cg21853568	cg08283464
192	1	OPC	Exc				97	0.6548832746550103	GRM5	AC098829.1
193	2	Inh	Mic				115	-0.338535024351991	AL359921.1	LINC00395		cg14169823	cg02722657
194	2	Ast	OPC				106	0.2825958809790565		DDX43		cg20615910	cg21432302
195	1	Mic	Inh				110	-0.3570747767138601	AC010998.2	AL359076.1
196	2	Ast	Mic				110	-0.38866513832910254	LINC01591				cg00128718
197	2	Oli	Mic				23	0.43259263517898777	SPDYE6	AP003174.1		cg25803918
198	2	Oli	Mic				3	0.532048555362898	PURPL			cg18546622	cg07054502
199	1	Oli	OPC				96	-0.7184560715377215	NPAS3	ZSWIM6
200	1		Oli				5	-0.6363112033770127	ITM2B	AIDA
201	1	Ast	OPC				14	0.46707151994983254	AC097478.1	AC009509.1
202	2	Oli	Mic				130	0.2959826084237474	STKLD1	LINC01242		cg25522181
203	2	Mic	Ast				89	-0.4278468445819906	BLOC1S6	AC040970.1		cg09155881	cg04132379
205	2	Mic	Oli				91	0.6738000881338935	ISG15	AC012464.1		cg15333769	cg02171804
206	1	Mic	OPC				102	0.5216303458873323		AC060814.3
207	3	OPC	Ast							AP000797.3		cg04858110						peak20002	peak24697
208	3		Oli				128	0.09600046205963349	CSRNP2	SNX5		cg19864271	cg11647690					peak14473	peak10602
209	3	Mic	OPC				55	-0.30153632690503407	AP005671.1			cg06895137	cg13630574						peak11260
210	2	Ast	Mic				18	0.3351111977491235	SLIT3	SCRT1			cg21128940
211	2	Oli	Mic							AL353693.1			cg09701145
212	2	Mic	OPC				74	0.3496456940329201	AC008781.2			cg15005962	cg17906873
213	2	Ast	Mic				47	-0.2643119849740615	LINC01194	CDC20		cg01873334	cg24260710
214	1		Exc				30	0.3117786833273164	ARNTL2	VCAN
215	2	Ast	Inh				15	-0.34085607229114423	AC020911.2	SMYD5		cg01219347	ch.1.230766435F
216	1		Exc				25	-0.7340737297370029	PRMT3	CFAP161
217	1		Ast				108	0.3844518453308497	SEM1	ARGLU1
218	2	Oli	Inh				18	0.2244039884675984	AC124016.2	FRMD6-AS1		cg06244927
219	2	Ast	Mic				140	-0.2846424724357469		FABP1		cg08317883	cg03238216
220	1		Exc				141	-0.6039844643996581	LINGO1	MT-CYB
221	1	Oli	Ast				15	-0.28099763432807084	REN	RBP2
222	1		Mic				137	0.476543170400374	ANKRD12	RERE
223	1											cg23505823	cg06933574
224	1	Oli					137	0.255312414236266	RNMT	ATXN2L
225	3	Ast	Mic				106	0.21546675579483718	DSC1	AL731571.1		cg05246900	cg24607140					peak15673
226	1	Mic	OPC				109	-0.6040857347692061		SOX30
227	1	Ast	Inh				9	-0.7097202476358664	LSAMP	KAZN
228	2	OPC	Mic				118	-0.4084401910860839	TCHH							UHRF1BP1L|A0JNW5
229	1	Ast	Mic				98	0.5343598352582792	CCK	OLFM3
230	1	Oli					28	-0.3827505516696614	WSB1	MT-ND5
233	2	Inh	Mic				28	0.41979338745364525	LINC01134	MGAT2		cg24468765	cg04647790
234	1																	peak1242	peak3784
235	1	Mic	OPC				12	-0.4396916739749086	PNPLA4	HJURP
236	1	OPC					67	-0.5006667186101965	AFAP1L2	AL392023.2
237	2	Ast	Mic				19	-0.6040892512726459	AC133550.2	MAG			cg24965322
238	2	OPC	Ast				140	0.29542177921919527	AC012464.1	AC104984.6		cg23801168	cg09910998
239	1	Inh	Mic				71	0.624938776803113	NUTM2A-AS1	IFI6
240	1	Exc					18	-0.5330494539149443	AC016831.7	GRIN1
241	2	Oli	Mic				52	-0.2876718707809481	ARMC5	AC016866.2			cg09134635
242	1		Exc				123	-0.7412181572210068	STXBP5L	FAM155A
243	1		OPC				141	-0.297645822043617	PCDH9	LHFPL3
244	1	Ast	OPC				94	-0.5109641476142259		AC090735.1
245	2	Mic	Ast				65	-0.16809923389210935		C11orf21		cg02963266	cg07730360
246	2	Mic	Oli				14	0.448592787633553	QPCT	AC104984.6		cg22238660	cg26017874
247	2	Mic	Oli				90	0.5666847845031416	AC025219.1			cg05152067
248	2	Mic	Ast				53	-0.2512973770028493	GDPD4	MMP2		cg01833222	cg18275519
249	1	Mic	OPC				74	0.5041994338985176		PNMA6F
251	3	OPC	Ast				8	0.1434275249044411	AL589666.1	AL356961.1		cg18787244	cg06101789					peak7827	peak22504
252	1	Exc	Oli				77	0.23390265277450584	MFSD4A	LINC01411
254	3	OPC	Inh				15	0.34390073972808527	NPIPA2	RRAS		cg16187804	cg24813710					peak3838
255	2	Ast	OPC				6	0.4781312724313639	AL009178.3				cg02482717
256	1	Mic					122	0.9586369348407668	Z73495.1	NPPB
257	1		Oli				51	-0.48645075411141087	LINC00486	JUND
258	3	OPC	Oli				39	0.1162238952273148	ROR2	VIM		cg02518824	cg14457907					peak29	peak1045
259	2	Ast	Inh				21	0.42213461574418293	CA9	GRHL3		cg02849766
260	1	Ast	OPC				96	-0.6070346892901476	ENDOU	FUT3
261	1	Ast	OPC				58	0.1548513526315119	PROK2	AL078581.1
262	1		Inh				56	-0.49644319821136285	N4BP2L2	AIG1
263	1	Ast	Oli				58	0.26246279613732554	DUSP5	TP73
264	2	Inh	Ast				31	-0.16205332235658584	LINC01889	LINC00663			cg15304012
265	1	Ast					67	0.3663048726453729	NRCAM	HIF3A
266	2	Mic	OPC				14	-0.29401817099043065	LYZ	SCRT1		cg12648523
267	2	OPC	Mic				96	-0.2945368586105179	CCL2	AL355607.1			cg02242989
268	1		Oli				28	-0.5333029052213106	NME3	USP39
269	1	Oli					96	0.3503613935995541	TRIM2	KLHL32
270	2	Mic	Ast				61	0.4153764387304361	SSC4D	AC092813.1			cg13526518
271	2	Mic	Ast				12	-0.2771245559246032	AC073365.1				cg05372765
272	2	Oli	Ast				85	-0.8028787206095876	CLEC12A	COX6A1		cg09264782	cg03333101
273	2	Mic	Ast				96	-0.8114358917126556	CCL2	AC005197.1		cg22556056
276	2	Ast					71	0.16665810733213643	AC012065.4				cg01188722
279	4	Ast	Mic				95	-0.2766675853464086	LINC02361			cg27460547	cg22537597			ERC1|X6RLX0		peak2019
281	4	Mic	Ast				29	0.2060213086061796		AL731566.1		cg25748521	cg22387519			AP3B2|Q13367		peak19752	peak13880
282	2	Oli	Ast				26	-0.5282038652030715	ZIC3	STAB1		cg10694587
283	2	Oli	Ast				73	-0.36486534038255863		RHBG		cg14130595	cg17453460
284	2	Ast	Mic				71	-0.452612128975576	MPRIP-AS1	TOP2A		cg13680706	cg09430181
286	1	Oli					59	-0.2813711081567039	CFAP161	DNAJA4
287	1	Exc					127	-0.5223999011170043	PKM	GRIN1
288	1	Ast	Inh				12	-0.5265571889174187	S100P
289	2	Mic	Inh				34	0.24444043569448407	ATP5S	LINC00658			cg19095143
290	1	Exc	Mic				6	0.4587496836580039	BX255923.2
291	3	Ast	Oli				19	-0.4172815869034931	AC244453.1	LINC01446			cg05570367					peak19602
292	1	Mic					125	-0.5316908122919871	CHST11	SORL1
293	3	OPC	Mic				129	0.3723837785096906	ST8SIA6-AS1	AC108863.1			cg07048159						peak16608
294	1	Exc	Oli				4	-0.8756174036439793	AP002370.2
296	3	Inh	Mic				51	0.32478333723293457	ZNF674-AS1	KDM4A-AS1		cg00188654						peak24622	peak20790
297	3	Ast	Inh				31	-0.16441436685697605	AL353148.1	AC097359.3		cg03493123	cg04835284						peak23411
298	2	Oli	Mic				82	0.317628551958588	AC010889.1	PLEKHG4		cg15153976
299	2	Mic	Oli				94	0.4371443370319629	AL358394.1	MARCH4		cg00696464	cg20140377
300	1	Mic					139	0.5537294305818616	SCFD2	HS3ST4
301	1	OPC	Inh				56	0.4295113100418047	AP1S2	AL117339.5
302	1	Mic	OPC				39	-0.5970714755159616	SLC28A2	PRRX2
303	1		Oli				99	-0.47333894998605913	MIRLET7BHG	ZNF280D
304	1	OPC	Ast				96	0.6321287247892262	CNTN1	DTNA
305	1	Ast					5	-0.2096910267826489	VEGFA	DDX5
306	3		Mic				44	-0.33324385462336376	AC020909.2	AC009097.2		cg06939920	cg02306936					peak10181	peak1682
307	2	Ast	OPC				127	-0.4088591662210292	LINC01865	COX7B2		cg20497026	cg18575209
308	2	Ast	Mic				130	0.34791228516174816	AL691420.1	AC020909.2		cg23638849
309	1	Exc					4	-0.35143484482977133	LINC00461	STAG1
311	1		Exc				45	-0.7608642226233373	MALAT1
312	1	Oli					60	0.3283290701367876	KMT5B	ITFG1
313	1		Exc				30	0.756555322169951		NMD3
314	1											cg26889437	cg24945462
315	1	OPC					96	0.5990148204905777	CSMD3	CAMK2D
316	1	OPC	Mic				126	-0.815736740567476	MT1G	AC008758.2
317	2	Mic	Ast				63	0.25151650195613956	AC108159.1			cg16457413
318	1	Oli	Mic				15	0.2483599344052433		KLF4
319	1	Oli					109	0.567702277359705	FTH1	AC007566.1
320	1	Exc					102	-0.7190105876173386	PTK2	PDZRN4
321	1		Exc				117	0.7048742857156657	NRGN	JAKMIP2
322	3	OPC	Oli				25	-0.11278835786610344	SLC25A25	AC104041.1		cg19443475	cg16615211					peak12928	peak10003
323	1	Inh	Ast															peak15273	peak6761
324	2	Oli	Ast				11	0.8611136574216788		LINC02476		cg20951054	cg21906335
327	1	Oli	Mic				130	-0.5277316806277815		ZFY-AS1
329	1	Ast					96	0.7149947239699145	NRXN1	DTNA
330	2	Oli	Mic				114	-0.46153724065558743	MYL9	HAPLN4			cg08047290
331	2	OPC	Mic				117	-0.37194986096192134	TMEM221	MAL2			cg17512989
332	1	OPC	Mic				123	0.16499017285112835	LINC01478	ARHGDIG
333	1											cg04263316	cg21850518
334	1		Exc				91	-0.2102294804590863	AC008074.3	AGER
335	3	OPC					59	0.14091539595320665	OPALIN	LINC00395		cg03301671	cg06470424					peak11434
336	1	Inh					90	0.6646777387224693	SNAP25	OPCML
337	2	Mic	Ast				126	0.2962816047595381	AC023905.1	MYBPH		cg12871376	cg06635832
338	1	Oli	Mic				112	-0.8216150721293651	FAM9C
339	2	Oli	OPC				18	0.7936098551982894	LINC01923			cg26001125	cg01633093
340	1		Inh				134	-0.5070592874829922	CFAP161	SEMA4A
341	1	Mic	Oli				71	-0.3049358070425439	RAG2
342	3	Oli					55	-0.15009583034405932	AC138356.3	PLEKHG2		cg19480425	cg08651590					peak370	peak4328
343	1	Mic	Ast				86	0.6060406515272763	TMEM163	HS3ST4
345	3	Ast	OPC				129	-0.44927222625468954	STX17-AS1	LINC02197			cg05498866					peak23641	peak4493
346	1	Mic					139	0.3569836295497469	APBB1IP	ELMO1
347	3	Ast	Inh				62	0.1472922457762448	DNAJA2	LINC00498			cg14609668					peak7209	peak8815
349	1		Ast				126	-0.14027585978459556	RFTN2	PCLO
350	1																	peak12829	peak20097
351	4	Oli	Mic				21	-0.6682203574838095	AC005487.1	IGKC		cg13516541			CUTA|O60888	STX4|Q12846		peak4089	peak26064
352	1	Exc	Mic				8	0.5527044252118046	ABHD18	HSPH1
353	1	Mic					18	-0.5772904890986512	ATP1B1	GRIN1
354	1	Mic	OPC				21	-0.19791701906455075	ZHX2	EZH2
355	2	Mic	OPC				36	-0.17367112892206032	AC023194.3	AC062004.1		cg05251593	cg02676262
356	1	Inh													CACNG3|O60359	VAT1L|Q9HCJ6
357	2	Oli	Mic				93	0.18215633508387744	DPH2	F8A3		cg05495883
359	1	Inh					30	-0.5072826812571496	SLIT2	NRXN1
360	1		Mic				8	0.6150847867723215	AC105402.3	HSP90AA1
361	2	Ast	Mic				62	-0.3412827937169738	RPRML	SERPINE3		cg04628181	cg26280499
362	2	Mic	Ast				39	0.26655678939563443	AL138686.1	SST		cg18251767
363	1	Oli					77	-0.48165565345584826	XPO1	CRADD
364	1	Exc					97	0.4621649723276611	TCF4	CLASP2
365	1																	peak9818	peak6624
366	1											cg21206277	cg20197694
367	1	Oli					59	-0.41268358725353826	ERBIN	DAAM2
368	1	Mic	Oli				120	-0.18786060627386544	TBC1D3	AC099518.1
369	1	Exc	Ast				22	0.5623018694940927	LRRC7	MAGI2
370	1	Ast	Mic				70	0.6235050035473958	PLEC	DLC1
371	1	Oli					31	-0.3141371576571403	HYAL1	SCUBE3
372	2	Oli	Ast				99	0.5943519560938629	OSMR-AS1	EMX2OS		cg11390468	cg17038626
373	3	Mic	Ast				31	0.18239894002472481	LINC01750	HPR		cg07525267	cg06588284		FBXL15|Q9H469	CCRN4L|Q9UK39
374	1	Oli	Mic				52	0.6458587601201129		AC215217.1
375	2	OPC	Mic				20	-0.21397917258733734	FAM90A1	AC145285.6		cg08472633	cg05346831
376	2	Mic	Oli				47	-0.36519470282869965	ASCL2	KNCN			cg03654273
377	1																	peak1487	peak22527
378	2	Mic	OPC				123	-0.5135034804724192	RAB7B	CISH			cg10985430
379	1		Oli				83	0.7157195589062907	DDX17	LINC00486
380	3	OPC	Oli				106	0.24397403259999298	LINC01832	LINC02158		cg22707999	cg13273097		TNFRSF21|O75509	MAP3K4|F5H538
381	2	Ast	Mic				123	-0.17126625474308999	DCX	MYOCOS		cg23879400	cg03091668
382	1		Exc				31	0.24473599161973347	TCF24	FAM217A
383	1	OPC	Mic				48	-0.23906139619451183	ZMYND8	SHISA6
384	2	Ast	Mic				40	-0.19308190514617057	PRSS3	LINC00211		cg22863118
385	1		Ast				96	-0.4521229128462218	AQP4	OPHN1
386	2	Mic	OPC				86	-0.4911219306725904		AC006206.2		cg01001286	cg18258916
387	2	Inh	Ast				30	0.29345667301341655		AC138028.1		cg06914593	cg24928546
388	1	OPC					41	0.5024321161908533	CST3	APBB2
389	2	Mic	Oli				9	-0.3301055707201183	GNGT1	LINC00632			cg22717080
390	2	Mic	Ast				14	0.30176501996302196		SRGN		cg04521244	cg16715363
391	1		Exc				130	0.2661572569610346	TBC1D19	LRP4
392	2	Mic	Ast				78	-0.3304889347380604		CCL3L1		cg06190046	cg24357849
393	1	OPC					83	0.5711885509748429	RGS6	EEF1A1
394	1	Exc					128	0.34821267420700547	ARHGEF9	CEBPB
395	1											cg13136241	cg24873410
396	2	Oli	Ast				65	-0.16699021240673773	SPATA18	AL731537.1		cg19335064	cg19736660
397	1	Ast	Mic				124	0.35535759643722853		LINC01397
398	1											cg09560911	cg22733580
399	1											cg14347463	cg08083251
400	3	Oli	OPC				94	0.23813330855617876	LINC01231			cg25063058	cg27476893					peak15329	peak6451
402	1	OPC					44	0.5002417178518186	HP1BP3	RFX3-AS1
403	3	OPC	Ast				9	-0.3581079124648839	AC097537.1	AC012414.3		cg14851471	cg08074007			PGAM1|P18669
404	1		Oli				44	-0.697710698905594	LUC7L3	PLCG2
405	1	Inh	Oli				83	0.7604924481467903	HDAC11	SELENOP
406	1	Exc					119	0.5908529340747265	SYT1	FTX
407	1		Ast				41	-0.5960516391898053	GPR37L1	DBI
408	2	OPC	Ast				69	0.34350043937092783	LINC00470	AP000757.1		cg16320910	cg17820025
409	2	OPC	Ast				37	-0.18137751056274296	AL590783.1	IGSF9		cg25595218	cg06296788
410	1		Exc				116	-0.7658822860675458		CALM1
411	3		Ast				112	-0.13025730123099147	BIRC3	AC108673.3		cg12285381						peak3462	peak739
412	1	Ast					131	0.267990480362149	SMURF2	MAOB
413	1	Mic	Ast				83	0.27586279991977086	DUSP8	AC137579.2
414	2	Ast	Mic				107	-0.14825249955241468	AL158151.3			cg08215811	cg25820433
416	3	Mic	OPC				17	-0.43236700420542	AC008121.3	ARL5C		cg25345102	cg14176797					peak16674
417	3	Mic	OPC				110	0.20089871329535633		AC011824.2			cg01625222					peak19975	peak9435
418	3	Oli					1	0.2330336213896302	OR2M2	OR2F1		cg24995783	cg08621610					peak13669	peak6752
419	1	Exc	Ast				28	-0.6602460254932405	CIRBP
420	2	OPC	Ast				112	-0.3494524929622046	MPEG1			cg05102794	cg06591185
421	1	Ast					44	-0.30051657577652574	ZNF518A	NACC2
422	3	Mic	Ast				23	-0.17534862630926631		AP005433.1		cg13218906	cg03692872						peak16156
423	1											cg02339888	cg19690486
425	1														RAB27B|O00194	ACAA2|P42765
426	1	Mic	Exc				43	0.5570752101456977	N4BP2L2	TCF4
427	1	Oli	Inh				51	-0.44708672358590895	LSAMP-AS1	EEF1A2
428	1		Mic				37	-0.5351794959272824	ST6GALNAC3	TMSB4X
429	1	Exc					102	-0.40197914736889834	EPHA6	RORB
430	3		Ast				15	0.07104851847899601	AC092747.1	MPST		cg13310971	cg27636047					peak24925
431	4	Ast	Mic						LINC01374				cg04274340			ARPC4|P59998		peak22912	peak20594
432	2	OPC	Ast				1	0.26385737072087534	AL731566.2	IGHG3			cg18863105
433	1		OPC				63	-0.7034969456893948	MALAT1	MT-CO1
434	1														C1QBP|Q07021	KMT2A|Q03164
435	1	Mic					86	-0.4720758027019897	RAB30-AS1	RPL37A
436	3	Ast	Oli				93	0.19328525792749485	SLC35A4	CHRM2		cg02627352	cg07625139					peak9284
437	1		Mic				139	-0.7402338874577394	PLXDC2	SLC11A1
438	2	Oli	Mic				9	-0.2457543445193023	AL513318.2	AC019080.4		cg21625881	cg14784774
439	1	Oli					77	-0.8080034408198826	AC139887.2	AC109927.1
440	1	Oli	Mic				22	0.725518921157921	KCNIP4	CAST
441	1		Exc				101	0.42963181382045695	CALY	PRNP
443	1		Exc				18	-0.47451088239161965	LRRTM4	CACNA1A
444	1	Inh	OPC				141	0.5904375964911992	BPTF	SMARCA2
446	3	Oli	Ast				59	-0.16892791522299633	ZNF776	KLRC1		cg00696082	cg12464631					peak5973	peak17658
447	1		Ast				65	0.40466503350652067	CAMK2G	ASPH
448	1	Exc					79	-0.45919146477084044	GNAS	TNRC6A
449	1	Exc					61	0.1297787164330355	NFIX	EDIL3
450	1	Mic	Inh				76	-0.5638010772983992	AES	SRGAP3
451	1	OPC					140	0.26801564402993816	BOD1L1	FAM184B
452	3	Ast	Oli				46	-0.13381417754002745	EDN1	NRN1		cg17130486	cg00901574		DOCK11|Q5JSL3	NME1|P15531
455	1		Exc				25	0.25870636911587014	PDE4D	PCDH9
456	3	Ast	Oli				124	-0.09992846455316533	TAF6L	MAPK12		cg27538901	cg26410635					peak23901	peak16463
457	1		OPC				98	-0.39681356225613656	ANKRD36C	NDUFV1
458	2	Oli	Mic				120	-0.19276500039906344	AC147067.1	IGHG4		cg08685832
459	3	Oli	OPC				21	0.144208684126164	IL27	GLYATL1			cg18386883		OSBPL9|Q96SU4-6	BICD2|Q8TD16-2
460	3	OPC	Ast				119	0.17674160566268382	AC108879.1	LINC00648			cg19896109						peak20589
461	1	Mic	Ast				139	0.22743048032500476	SLCO2B1	FAM13A
462	1		Mic				61	0.3698379430557205	AKT3	BANP
463	1		Exc				134	-0.4899828370471431	BAALC-AS1	TMEM179
464	1	Exc	OPC				127	0.4318405910644006	PRKAR1B	KIF3A
465	1	Oli					48	0.434732496847375	TACC1	ELOVL5
466	1	Inh	Mic				97	-0.4901846917718431	TCF4	C1QB
467	1		OPC				65	-0.46944088377322307	SPRED1	ACAP3
468	3	Mic	Ast				92	0.3198125661369228	TNF	AL512622.1		cg13235787						peak1590
469	1																	peak4504	peak19196
470	1		Ast				65	-0.6690347649394152	PRDX1	SNRNP70
471	1	Mic	Exc				127	0.37214657357058156	LINGO1	AC105402.3
472	1	Exc	Mic				103	0.3913780489765222	AC005726.5	AP002075.1
473	1		Inh				38	-0.45029158500190997	PTPRN2	GRIN1
474	1		Inh				141	0.44879939044967304	TNRC6A	NEGR1
475	1		Inh				141	0.9348643524920289	MT-CO2	LINC00486
476	2	Ast	Oli				92	-0.21421685141385116	SERPINE1	AL139158.3		cg00451635	cg21771834
477	1																	peak21803	peak12720
478	1	Exc					25	-0.5151661694489955	CHORDC1	SPINDOC
480	1	Mic	OPC				67	0.4038042549320508	SCD5	CLASP2
482	1		Oli				85	0.323984167733581	LRP4	MPHOSPH8
483	1	Exc	Oli				77	0.32391078030904813	AMER2	CNTNAP4
485	1	Ast	Mic				62	-0.559920770859508	APOE	LINC02210-CRHR1
486	1	Ast	OPC				96	-0.27974683949550294	CADPS	AC016831.7
487	1											cg08122232	cg25900085
488	1	Exc	Mic				2	0.317986235587474	PGP	RPRD2
489	1	Inh	Oli				56	-0.6563623285870436	RFX3-AS1	ZSCAN23
490	2	Inh	Oli												PLP1|P60201	TNS3|Q68CZ2		peak11343	peak3713
491	1	Inh					11	-0.5218085702546187	ARNT2	MAP2
492	1	Exc	OPC				97	-0.5413702165142348	CLASP2	KIF26B
493	1	Exc					6	-0.48578569364893376	GRID2	CAMK1D
494	1	Exc	Inh				4	-0.5415592610416493	PCDH9-AS2	DNAAF5
496	1		Mic				92	0.5148522744329751	CHST11	AC016831.7
497	1																	peak11015	peak9702
498	1	Oli					115	-0.47281060220342735	ACTB	AC105402.3
499	1	Inh					127	-0.6940058283686081	PDE8A	FAIM2
501	1	Oli					2	0.42065930380088973	NUCKS1	FIS1
503	1	Exc					52	-0.36723616960349564	PLXNA1	MYO5C
504	1	Oli					72	0.44332862168391274	RFX3-AS1	RSRP1
505	1	Oli	Exc				80	0.6585173351909697	AC090518.1	CSNKA2IP
506	0	OPC	Oli
507	1	Mic	Exc				67	0.6083638795806772	ADGRB1	GSTP1
508	3	Ast	Oli				31	-0.16538005127821476	CACNA1S	TOMM40L		cg02197228	cg01904410					peak15543	peak22414
509	1	Oli	Exc				8	0.9742697631925034		SEM1
510	1	Exc					117	-0.6537930580250184	IDS	CCK
511	1	OPC					42	-0.19201168464012172	AC004930.1	AL353719.1
512	1		Oli				66	0.26475321440997596	DPYD	SLC24A2
513	1	Exc	OPC				98	-0.5334157789444365	FBXO11	ZNF862
514	1	OPC					131	0.6082958802709337	UHRF2	AHCYL1
516	1		Ast				96	-0.44644472679811215	PARD3	NRXN1
517	3	OPC	Ast				22	0.23242300902311266		AC092608.1		cg02864690	cg06113776					peak19954	peak8968
518	1	Exc					64	-0.4862538777020037	IMMP2L	ATP2B2
520	0	Mic	Oli
521	1	Oli	Inh												NUCKS1|Q9H1E3	SNRPC|P09234
522	1	Exc	Ast				63	0.6633546039605399	GNAS	RBFOX1
523	1		Ast				110	-0.5992827637258772	MEF2C-AS1	FLRT2
524	1		Ast				48	0.29777367583626907	CMIP	VCL
525	1	Exc	Mic				30	-0.18344812812500147	AC092966.1	LINC01707
526	1	OPC	Mic				66	0.760379688223547	NAV2	PCDH9
527	1		Oli				60	-0.6089403800798842	DST	RBFOX1
528	1	Mic	Oli				77	-0.5079825160025063	TRMT10A	LRCH2
529	1	Oli	Mic				132	0.4542629027117446	MBNL1	INPP5D
530	1	Mic	Inh									cg22502448	cg10351795
531	1	Mic					60	-0.6682627578413032	DDX5	CIRBP
532	1	Ast					99	-0.6023196256057693	EGLN3	MEF2C-AS1
533	2	Ast	Inh												SLC38A2|Q96QD8	CAMKK2|Q96RR4		peak16540	peak19288
534	1		Ast				70	-0.3831922210524225	CLU	MSI2
535	1	Oli					15	0.44762971677569297	MSR1	C1QB
537	1	Inh	Mic				125	-0.6786362552778661	ARHGAP26	ZBTB20
538	1		Oli				11	0.2520988703142055	TTLL7	CLMN
539	1																	peak23298	peak23280
540	1		Exc				116	0.5828754890530368	CAMK2B	CCK
541	1	Ast					132	-0.5582507365233937	ENSA	TUBB2B
544	1	Exc	Mic				90	0.9999585141674331	LAPTM5	VSIG4
546	1		Oli				59	-0.2610635898991997	GPC5	DICER1
